# A panel of Diversity Outbred mouse embryonic stem cells: enabling the functional characterization of natural genetic variation *in vitro*

**DOI:** 10.64898/2026.09.11.747888

**Authors:** Morgan M. Brady, Emily Swanzey, Kathryn Janeczko, Samuel J. Widmayer, Hannah B. Dewey, Selcan Aydin, Whitney Martin, Catherine Brunton, Anuj Srivastava, Daniel M. Gatti, Laura G. Reinholdt, Steven C. Munger, Christopher L. Baker

## Abstract

Phenotypic variation in pluripotent stem cells arises largely from genetic variants that impact stability of the pluripotent state, response to differentiation cues, and cell fate diversification. Panels derived from genetic reference populations leverage genetic diversity to map the loci influencing these molecular and cellular traits. Here we describe the first publicly available resource for *in vitro* systems genetics in *Mus musculus*: 299 genetically diverse, highly heterozygous embryonic stem cell lines derived from Diversity Outbred mice, with minimal kinship across the panel. We characterize genomic integrity and allelic variation across the panel and describe differences in pluripotency and differentiation networks in embryoid bodies. Mapping the genetic determinants of gene expression differences in response to cadmium exposure in embryoid bodies identified 13 regulatory hotspots, the largest acting on ribosome biogenesis genes. This panel enables mapping of loci and gene-by-environment interactions that influence molecular identity in pluripotent cells and their derived cell types.

**Highlights:**

- First publicly available resource for *in vitro* system genetics in *Mus musculus*
- 299 Diversity Outbred-derived mESCs recapitulate allelic diversity, low kinship
- Gene expression analysis shows variation in pluripotency, differentiation networks
- Panel enables high-resolution mapping of loci and G×E interactions

**eTOC:** Systems genetics resources are needed to identify genes and regulatory networks contributing to complex traits across genetically diverse populations. Baker and colleagues generated, genotyped, and characterized a panel of Diversity Outbred-derived mESCs that maintains the genetic heterozygosity of the source population for use in high-resolution mapping of loci responsible for developmental and G×E phenotypes, enabling *in vivo* functional validation.
