## Supplemental Table 1 for "A panel of Diversity Outbred mouse embryonic stem cells: enabling the functional characterization of natural genetic variation *in vitro*"

### Sheet: S Table 1
Supplemental Table 1. Complete list of DO mESC panel lines and associated data.
Strain of Origin	Cell Line Name	MMRRC Strain Name	MMRRC ID	BSID	Chromosomal Sex	Cell Passage	Generation	GigaMUGA ID
J:DO 009376	CL9376_MF001ES1_P10	MF001ES1	76511	CL9376x620	XX	10	40	DO_ESC_MF1
J:DO 009376	CL9376_MF002ES1_P9	MF002ES1	76512	CL9376x621	XY	9	40	DO_ESC_MF2_2
J:DO 009376	CL9376_MF003ES1_P8	MF003ES1	76513	CL9376x622	XX	8	40	DO_ESC_MF3
J:DO 009376	CL9376_MF004ES1_P7	MF004ES1	76514	CL9376x4	XY	7	44	D0_001
J:DO 009376	CL9376_MF005ES1_P8	MF005ES1	76515	CL9376x623	XX	8	41	DO_ESC_MF5
J:DO 009376	CL9376_MF006ES1_P9	MF006ES1	76516	CL9376x624	XY	9	41	DO_ESC_MF6_2
J:DO 009376	CL9376_MF007ES1_P8	MF007ES1	76517	CL9376x625	XY	8	41	DO_ESC_MF7
J:DO 009376	CL9376_MF008ES1_P9	MF008ES1	76518	CL9376x626	XX	9	41	DO_ESC_MF8
J:DO 009376	CL9376_MF009ES1_P9	MF009ES1	76519	CL9376x627	XX	9	41	DO_ESC_MF9
J:DO 009376	CL9376_MF010ES1_P8	MF010ES1	76520	CL9376x628	XX	8	41	DO_ESC_MF10
J:DO 009376	CL9376_MF011ES1_P9	MF011ES1	76521	CL9376x629	XY	9	41	D0_002
J:DO 009376	CL9376_MF012ES1_P9	MF012ES1	76522	CL9376x630	XY	9	41	D0_003
J:DO 009376	CL9376_MF013ES1_P10	MF013ES1	76523	CL9376x631	XY	10	41	DO_ESC_MF13
J:DO 009376	CL9376_MF014ES1_P7	MF014ES1	76524	CL9376x632	XX	7	41	D0_004
J:DO 009376	CL9376_MF015ES1_P12	MF015ES1	76525	CL9376x633	XY	12	41	D0_005
J:DO 009376	CL9376_MF016ES1_P8	MF016ES1	76526	CL9376x16	XY	8	41	D0_006
J:DO 009376	CL9376_MF017ES1_P6	MF017ES1	76527	CL9376x17	XY	6	41	D0_007
J:DO 009376	CL9376_MF018ES1_P7	MF018ES1	76528	CL9376x18	XX	7	41	D0_008
J:DO 009376	CL9376_MF019ES2_P7	MF019ES2	76529	CL9376x19	XX	7	41	D0_009
J:DO 009376	CL9376_MF020ES1_P7	MF020ES1	76530	CL9376x20	XX	7	41	D0_010
J:DO 009376	CL9376_MF021ES1_P7	MF021ES1	76531	CL9376x21	XO	7	41	D0_011
J:DO 009376	CL9376_MF022ES1_P7	MF022ES1	76532	CL9376x22	XY	7	41	D0_012
J:DO 009376	CL9376_MF023ES1_P6	MF023ES1	76533	CL9376x23	XX	6	41	D0_013
J:DO 009376	CL9376_MF024ES1_P6	MF024ES1	76534	CL9376x24	XX	6	41	D0_014
J:DO 009376	CL9376_MF025ES1_P6	MF025ES1	76535	CL9376x25	XY	6	41	D0_015
J:DO 009376	CL9376_MF026ES1_P7	MF026ES1	76536	CL9376x26	XY	7	41	D0_016
J:DO 009376	CL9376_MF027ES1_P7	MF027ES1	76537	CL9376x27	XX	7	41	D0_017
J:DO 009376	CL9376_MF028ES1_P7	MF028ES1	76538	CL9376x28	XX	7	41	D0_024
J:DO 009376	CL9376_MF029ES1_P7	MF029ES1	76539	CL9376x29	XY	7	41	D0_018
J:DO 009376	CL9376_MF030ES1_P8	MF030ES1	76540	CL9376x30	XY	8	41	D0_019
J:DO 009376	CL9376_MF031ES1_P6	MF031ES1	76541	CL9376x31	XY	6	42	D0_020
J:DO 009376	CL9376_MF032ES1_P6	MF032ES1	76542	CL9376x32	XX	6	41	D0_025
J:DO 009376	CL9376_MF033ES1_P6	MF033ES1	76543	CL9376x33	XX	6	41	D0_021
J:DO 009376	CL9376_MF034ES1_P7	MF034ES1	76544	CL9376x34	XY	7	41	D0_022
J:DO 009376	CL9376_MF035ES1_P7	MF035ES1	76545	CL9376x35	XX	7	41	D0_023
J:DO 009376	CL9376_MF036ES1_P7	MF036ES1	76546	CL9376x36	XX	7	41	D0_026
J:DO 009376	CL9376_MF037ES1_P7	MF037ES1	76547	CL9376x37	XX	7	41	D0_027
J:DO 009376	CL9376_MF038ES1_P7	MF038ES1	76548	CL9376x38	XX	7	41	D0_028
J:DO 009376	CL9376_MF039ES1_P7	MF039ES1	76549	CL9376x39	XX	7	41	D0_029
J:DO 009376	CL9376_MF040ES1_P7	MF040ES1	76550	CL9376x40	XO	7	42	D0_030
J:DO 009376	CL9376_MF041ES2_P7	MF041ES2	76551	CL9376x41	XY	7	42	D0_031
J:DO 009376	CL9376_MF042ES1_P7	MF042ES1	76552	CL9376x42	XX	7	42	D0_032
J:DO 009376	CL9376_MF043ES1_P7	MF043ES1	76553	CL9376x43	XY	7	42	D0_033
J:DO 009376	CL9376_MF044ES1_P7	MF044ES1	76554	CL9376x44	XX	7	42	D0_054
J:DO 009376	CL9376_MF045ES1_P7	MF045ES1	76555	CL9376x45	XX	7	42	D0_034
J:DO 009376	CL9376_MF046ES1_P7	MF046ES1	76556	CL9376x46	XY	7	42	D0_035
J:DO 009376	CL9376_MF047ES1_P7	MF047ES1	76557	CL9376x47	XX	7	42	D0_048
J:DO 009376	CL9376_MF048ES1_P7	MF048ES1	76558	CL9376x48	XY	7	42	D0_036
J:DO 009376	CL9376_MF049ES1_P7	MF049ES1	76559	CL9376x49	XY	7	42	D0_037
J:DO 009376	CL9376_MF050ES1_P7	MF050ES1	76560	CL9376x50	XY	7	42	D0_038
J:DO 009376	CL9376_MF051ES1_P7	MF051ES1	76561	CL9376x51	XY	7	42	D0_039
J:DO 009376	CL9376_MF052ES1_P8	MF052ES1	76562	CL9376x52	XY	8	42	D0_040
J:DO 009376	CL9376_MF053ES1_P6	MF053ES1	76563	CL9376x53	XY	6	42	D0_041
J:DO 009376	CL9376_MF054ES1_P8	MF054ES1	76564	CL9376x54	XY	8	42	D0_052
J:DO 009376	CL9376_MF055ES1_P7	MF055ES1	76565	CL9376x55	XX	7	42	D0_042
J:DO 009376	CL9376_MF056ES1_P7	MF056ES1	76566	CL9376x56	XY	7	42	D0_043
J:DO 009376	CL9376_MF057ES1_P8	MF057ES1	76567	CL9376x57	XY	8	42	D0_044
J:DO 009376	CL9376_MF058ES1_P8	MF058ES1	76568	CL9376x58	XX	8	42	D0_045
J:DO 009376	CL9376_MF059ES1_P6	MF059ES1	76569	CL9376x59	XY	6	42	D0_053
J:DO 009376	CL9376_MF060ES1_P8	MF060ES1	76570	CL9376x60	XY	8	42	D0_046
J:DO 009376	CL9376_MF061ES1_P6	MF061ES1	76571	CL9376x61	XX	6	42	D0_047
J:DO 009376	CL9376_MF062ES1_P7	MF062ES1	76572	CL9376x62	XY	7	42	D0_049
J:DO 009376	CL9376_MF063ES1_P7	MF063ES1	76573	CL9376x63	XY	7	42	D0_072
J:DO 009376	CL9376_MF064ES2_P8	MF064ES2	76574	CL9376x64	XY	8	42	D0_051
J:DO 009376	CL9376_MF065ES1_P6	MF065ES1	76575	CL9376x65	XY	6	42	D0_055
J:DO 009376	CL9376_MF066ES1_P6	MF066ES1	76576	CL9376x66	XY	6	42	D0_056
J:DO 009376	CL9376_MF067ES1_P7	MF067ES1	76577	CL9376x67	XY	7	42	D0_057
J:DO 009376	CL9376_MF068ES1_P7	MF068ES1	76578	CL9376x68	XX	7	42	D0_058
J:DO 009376	CL9376_MF069ES1_P9	MF069ES1	76579	CL9376x69	XY	9	47	D0_121
J:DO 009376	CL9376_MF070ES1_P7	MF070ES1	76580	CL9376x70	XY	7	42	D0_059
J:DO 009376	CL9376_MF071ES1_P7	MF071ES1	76581	CL9376x71	XY	7	42	D0_060
J:DO 009376	CL9376_MF072ES1_P6	MF072ES1	76582	CL9376x72	XX	6	42	D0_061
J:DO 009376	CL9376_MF073ES1_P7	MF073ES1	76583	CL9376x73	XY	7	42	D0_062
J:DO 009376	CL9376_MF074ES1_P7	MF074ES1	76584	CL9376x74	XX	7	42	D0_063
J:DO 009376	CL9376_MF075ES1_P7	MF075ES1	76585	CL9376x75	XX	7	42	D0_064
J:DO 009376	CL9376_MF076ES1_P7	MF076ES1	76586	CL9376x76	XX	7	42	D0_065
J:DO 009376	CL9376_MF077ES2_P6	MF077ES2	76587	CL9376x77	XY	6	42	D0_066
J:DO 009376	CL9376_MF078ES1_P7	MF078ES1	76588	CL9376x78	XY	7	42	D0_067
J:DO 009376	CL9376_MF079ES1_P7	MF079ES1	76589	CL9376x79	XY	7	42	D0_068
J:DO 009376	CL9376_MF080ES1_P7	MF080ES1	76590	CL9376x80	XX	7	42	D0_069
J:DO 009376	CL9376_MF081ES1_P6	MF081ES1	76591	CL9376x81	XY	6	42	D0_070
J:DO 009376	CL9376_MF082ES1_P7	MF082ES1	76592	CL9376x82	XX	7	42	D0_071
J:DO 009376	CL9376_MF083ES1_P8	MF083ES1	76593	CL9376x83	XY	8	42	D0_074
J:DO 009376	CL9376_MF084ES1_P7	MF084ES1	76594	CL9376x84	XX	7	42	D0_075
J:DO 009376	CL9376_MF085ES1_P8	MF085ES1	76595	CL9376x85	XY	8	47	D0_122
J:DO 009376	CL9376_MF086ES1_P7	MF086ES1	76596	CL9376x86	XY	7	43	D0_076
J:DO 009376	CL9376_MF087ES1_P7	MF087ES1	76597	CL9376x87	XX	7	43	D0_077
J:DO 009376	CL9376_MF088ES1_P7	MF088ES1	76598	CL9376x88	XY	7	43	D0_078
J:DO 009376	CL9376_MF089ES1_P7	MF089ES1	76599	CL9376x89	XY	7	43	D0_097
J:DO 009376	CL9376_MF090ES1_P8	MF090ES1	76600	CL9376x90	XY	8	43	D0_098
J:DO 009376	CL9376_MF091ES2_P8	MF091ES2	76601	CL9376x91	XY	8	43	D0_099
J:DO 009376	CL9376_MF092ES1_P7	MF092ES1	76602	CL9376x92	XY	7	43	D0_079
J:DO 009376	CL9376_MF093ES1_P8	MF093ES1	76603	CL9376x93	XY	8	43	D0_080
J:DO 009376	CL9376_MF094ES1_P8	MF094ES1	76604	CL9376x94	XX	8	43	D0_100
J:DO 009376	CL9376_MF095ES1_P8	MF095ES1	76605	CL9376x634	XY	8	43	D0_081
J:DO 009376	CL9376_MF096ES1_P7	MF096ES1	76606	CL9376x96	XX	7	43	D0_082
J:DO 009376	CL9376_MF097ES1_P7	MF097ES1	76607	CL9376x97	XY	7	43	D0_083
J:DO 009376	CL9376_MF098ES1_P7	MF098ES1	76608	CL9376x98	XY	7	43	D0_101
J:DO 009376	CL9376_MF099ES1_P7	MF099ES1	76609	CL9376x99	XY	7	43	D0_084
J:DO 009376	CL9376_MF100ES2_P8	MF100ES2	76610	CL9376x100	XX	8	43	D0_102
J:DO 009376	CL9376_MF101ES1_P7	MF101ES1	76611	CL9376x101	XX	7	43	D0_085
J:DO 009376	CL9376_MF102ES1_P7	MF102ES1	76612	CL9376x102	XY	7	43	D0_086
J:DO 009376	CL9376_MF103ES1_P7	MF103ES1	76613	CL9376x103	XY	7	43	D0_087
J:DO 009376	CL9376_MF104ES1_P7	MF104ES1	76614	CL9376x104	XY	7	43	D0_088
J:DO 009376	CL9376_MF105ES2_P7	MF105ES2	76615	CL9376x105	XX	7	42	D0_103
J:DO 009376	CL9376_MF106ES1_P6	MF106ES1	76616	CL9376x106	XX	6	43	D0_089
J:DO 009376	CL9376_MF107ES1_P7	MF107ES1	76617	CL9376x107	XY	7	42	D0_090
J:DO 009376	CL9376_MF108ES1_P7	MF108ES1	76618	CL9376x108	XY	7	43	D0_091
J:DO 009376	CL9376_MF109ES1_P7	MF109ES1	76619	CL9376x109	XX	7	43	D0_092
J:DO 009376	CL9376_MF110ES1_P7	MF110ES1	76620	CL9376x110	XX	7	43	D0_093
J:DO 009376	CL9376_MF111ES1_P6	MF111ES1	76621	CL9376x111	XO	6	43	D0_094
J:DO 009376	CL9376_MF112ES1_P8	MF112ES1	76622	CL9376x112	XX	8	43	D0_104
J:DO 009376	CL9376_MF113ES1_P7	MF113ES1	76623	CL9376x113	XX	7	43	D0_095
J:DO 009376	CL9376_MF114ES1_P7	MF114ES1	76624	CL9376x114	XY	7	43	D0_105
J:DO 009376	CL9376_MF115ES1_P8	MF115ES1	76625	CL9376x115	XY	8	43	D0_106
J:DO 009376	CL9376_MF116ES1_P8	MF116ES1	76626	CL9376x116	XY	8	43	D0_107
J:DO 009376	CL9376_MF117ES1_P8	MF117ES1	76627	CL9376x117	XY	8	43	D0_108
J:DO 009376	CL9376_MF118ES1_P9	MF118ES1	76628	CL9376x118	XY	9	43	D0_109
J:DO 009376	CL9376_MF119ES1_P9	MF119ES1	76629	CL9376x119	XX	9	43	D0_096
J:DO 009376	CL9376_MF120ES1_P9	MF120ES1	76630	CL9376x120	XX	9	43	D0_110
J:DO 009376	CL9376_MF121ES1_P7	MF121ES1	76631	CL9376x121	XX	7	43	D0_111
J:DO 009376	CL9376_MF122ES1_P7	MF122ES1	76632	CL9376x122	XX	7	43	D0_112
J:DO 009376	CL9376_MF123ES1_P7	MF123ES1	76633	CL9376x123	XX	7	43	D0_113
J:DO 009376	CL9376_MF124ES1_P7	MF124ES1	76634	CL9376x124	XX	7	43	D0_114
J:DO 009376	CL9376_MF125ES1_P7	MF125ES1	76635	CL9376x125	XY	7	43	D0_115
J:DO 009376	CL9376_MF126ES1_P8	MF126ES1	76636	CL9376x126	XY	8	43	D0_116
J:DO 009376	CL9376_MF127ES1_P8	MF127ES1	76637	CL9376x127	XY	8	43	D0_117
J:DO 009376	CL9376_MF128ES1_P8	MF128ES1	76638	CL9376x128	XX	8	43	D0_118
J:DO 009376	CL9376_MF129ES1_P8	MF129ES1	76639	CL9376x129	XY	8	43	D0_241
J:DO 009376	CL9376_MF130ES1_P7	MF130ES1	76640	CL9376x130	XX	7	43	D0_119
J:DO 009376	CL9376_MF131ES2_P7	MF131ES2	76641	CL9376x131	XX	7	43	D0_242
J:DO 009376	CL9376_MF132ES1_P7	MF132ES1	76642	CL9376x132	XY	7	43	D0_120
J:DO 009376	CL9376_MF133ES1_P7	MF133ES1	76643	CL9376x133	XX	7	43	D0_125
J:DO 009376	CL9376_MF134ES1_P8	MF134ES1	76644	CL9376x134	XY	8	43	D0_243
J:DO 009376	CL9376_MF135ES1_P7	MF135ES1	76645	CL9376x135	XY	7	43	D0_127
J:DO 009376	CL9376_MF136ES1_P7	MF136ES1	76646	CL9376x136	XX	7	43	D0_244
J:DO 009376	CL9376_MF137ES1_P7	MF137ES1	76647	CL9376x137	XY	7	43	D0_245
J:DO 009376	CL9376_MF138ES1_P7	MF138ES1	76648	CL9376x138	XY	7	43	D0_246
J:DO 009376	CL9376_MF139ES1_P8	MF139ES1	76649	CL9376x139	XY	8	43	D0_131
J:DO 009376	CL9376_MF140ES1_P7	MF140ES1	76650	CL9376x140	XY	7	43	D0_247
J:DO 009376	CL9376_MF141ES1_P9	MF141ES1	76651	CL9376x141	XY	9	43	D0_248
J:DO 009376	CL9376_MF142ES1_P9	MF142ES1	76652	CL9376x142	XX	9	44	D0_134
J:DO 009376	CL9376_MF143ES1_P7	MF143ES1	76653	CL9376x143	XY	7	44	D0_249
J:DO 009376	CL9376_MF144ES1_P7	MF144ES1	76654	CL9376x144	XX	7	44	D0_136
J:DO 009376	CL9376_MF145ES1_P7	MF145ES1	76655	CL9376x145	XX	7	47	D0_191
J:DO 009376	CL9376_MF146ES1_P7	MF146ES1	76656	CL9376x146	XX	7	44	D0_137
J:DO 009376	CL9376_MF147ES1_P9	MF147ES1	76657	CL9376x147	XY	9	44	D0_250
J:DO 009376	CL9376_MF148ES1_P7	MF148ES1	76658	CL9376x148	XX	7	44	D0_251
J:DO 009376	CL9376_MF149ES1_P8	MF149ES1	76659	CL9376x149	XY	8	44	D0_140_2
J:DO 009376	CL9376_MF150ES1_P7	MF150ES1	76660	CL9376x150	XY	7	44	D0_141
J:DO 009376	CL9376_MF151ES1_P8	MF151ES1	76661	CL9376x151	XX	8	44	D0_142
J:DO 009376	CL9376_MF152ES1_P8	MF152ES1	76662	CL9376x152	XY	8	44	D0_252
J:DO 009376	CL9376_MF153ES1_P8	MF153ES1	76663	CL9376x153	XY	8	44	D0_253
J:DO 009376	CL9376_MF154ES1_P8	MF154ES1	76664	CL9376x635	XY	8	47	MF154
J:DO 009376	CL9376_MF155ES1_P7	MF155ES1	76665	CL9376x155	XX	7	44	D0_146
J:DO 009376	CL9376_MF156ES1_P7	MF156ES1	76666	CL9376x156	XX	7	43	D0_147
J:DO 009376	CL9376_MF157ES1_P7	MF157ES1	76667	CL9376x157	XX	7	44	D0_148
J:DO 009376	CL9376_MF158ES1_P9	MF158ES1	76668	CL9376x158	XY	9	44	D0_149
J:DO 009376	CL9376_MF159ES2_P7	MF159ES2	76669	CL9376x159	XY	7	44	D0_150
J:DO 009376	CL9376_MF160ES1_P7	MF160ES1	76670	CL9376x160	XX	7	44	D0_151
J:DO 009376	CL9376_MF161ES1_P8	MF161ES1	76671	CL9376x161	XY	8	44	D0_152
J:DO 009376	CL9376_MF163ES1_P11	MF163ES1	76672	CL9376x163	XX	11	47	D0_192
J:DO 009376	CL9376_MF164ES1_P7	MF164ES1	76673	CL9376x164	XX	7	44	D0_154
J:DO 009376	CL9376_MF165ES1_P7	MF165ES1	76674	CL9376x165	XX	7	44	D0_155
J:DO 009376	CL9376_MF166ES1_P8	MF166ES1	76675	CL9376x166	XY	8	44	D0_156
J:DO 009376	CL9376_MF167ES1_P9	MF167ES1	76676	CL9376x167	XX	9	44	D0_157
J:DO 009376	CL9376_MF168ES1_P9	MF168ES1	76677	CL9376x168	XO	9	44	D0_158
J:DO 009376	CL9376_MF169ES1_P11	MF169ES1	76678	CL9376x169	XY	11	44	D0_159
J:DO 009376	CL9376_MF170ES1_P9	MF170ES1	76679	CL9376x170	XX	9	44	D0_160
J:DO 009376	CL9376_MF171ES1_P9	MF171ES1	76680	CL9376x171	XY	9	44	D0_161
J:DO 009376	CL9376_MF172ES1_P7	MF172ES1	76681	CL9376x172	XY	7	44	D0_162
J:DO 009376	CL9376_MF173ES1_P9	MF173ES1	76682	CL9376x173	XX	9	44	D0_163
J:DO 009376	CL9376_MF174ES1_P7	MF174ES1	76683	CL9376x174	XY	7	44	D0_164
J:DO 009376	CL9376_MF175ES2_P8	MF175ES2	76684	CL9376x175	XY	8	44	D0_165
J:DO 009376	CL9376_MF176ES1_P8	MF176ES1	76685	CL9376x176	XY	8	44	D0_166
J:DO 009376	CL9376_MF177ES1_P7	MF177ES1	76686	CL9376x177	XX	7	44	D0_167
J:DO 009376	CL9376_MF178ES1_P7	MF178ES1	76687	CL9376x178	XX	7	44	D0_168
J:DO 009376	CL9376_MF179ES1_P9	MF179ES1	76688	CL9376x179	XY	9	44	D0_169
J:DO 009376	CL9376_MF180ES1_P10	MF180ES1	76689	CL9376x180	XY	10	44	D0_170
J:DO 009376	CL9376_MF181ES1_P9	MF181ES1	76690	CL9376x181	XY	9	44	D0_171
J:DO 009376	CL9376_MF182ES1_P7	MF182ES1	76691	CL9376x182	XY	7	48	D0_193
J:DO 009376	CL9376_MF183ES1_P8	MF183ES1	76692	CL9376x183	XY	8	44	D0_172
J:DO 009376	CL9376_MF184ES1_P8	MF184ES1	76693	CL9376x184	XY	8	44	D0_173
J:DO 009376	CL9376_MF185ES1_P8	MF185ES1	76694	CL9376x185	XX	8	44	D0_174
J:DO 009376	CL9376_MF186ES1_P7	MF186ES1	76695	CL9376x186	XY	7	44	D0_175
J:DO 009376	CL9376_MF187ES1_P10	MF187ES1	76696	CL9376x187	XX	10	44	D0_176
J:DO 009376	CL9376_MF188ES1_P8	MF188ES1	76697	CL9376x188	XY	8	44	D0_177
J:DO 009376	CL9376_MF189ES1_P7	MF189ES1	76698	CL9376x189	XX	7	44	D0_178
J:DO 009376	CL9376_MF190ES1_P7	MF190ES1	76699	CL9376x190	XX	7	44	D0_179
J:DO 009376	CL9376_MF191ES1_P7	MF191ES1	76700	CL9376x191	XX	7	44	D0_180
J:DO 009376	CL9376_MF192ES1_P9	MF192ES1	76701	CL9376x192	XY	9	44	D0_181
J:DO 009376	CL9376_MF193ES1_P9	MF193ES1	76702	CL9376x193	XY	9	44	D0_182
J:DO 009376	CL9376_MF194ES1_P8	MF194ES1	76703	CL9376x194	XY	8	44	D0_183
J:DO 009376	CL9376_MF195ES1_P10	MF195ES1	76704	CL9376x195	XX	10	44	D0_184
J:DO 009376	CL9376_MF196ES1_P10	MF196ES1	76705	CL9376x196	XY	10	44	D0_185
J:DO 009376	CL9376_MF197ES1_P8	MF197ES1	76706	CL9376x197	XY	8	44	D0_186
J:DO 009376	CL9376_MF198ES1_P10	MF198ES1	76707	CL9376x198	XY	10	44	D0_187
J:DO 009376	CL9376_MF199ES1_P9	MF199ES1	76708	CL9376x199	XX	9	44	D0_188
J:DO 009376	CL9376_MF200ES1_P10	MF200ES1	76709	CL9376x200	XX	10	44	D0_189
J:DO 009376	CL9376_MF201ES1_P10	MF201ES1	76710	CL9376x201	XX	10	44	D0_190
J:DO 009376	CL9376_MF202ES1_P8	MF202ES1	76711	CL9376x202	XX	8	45	D0_194
J:DO 009376	CL9376_MF203ES1_P7	MF203ES1	76712	CL9376x203	XY	7	45	D0_195
J:DO 009376	CL9376_MF204ES1_P9	MF204ES1	76713	CL9376x204	XX	9	44	D0_196
J:DO 009376	CL9376_MF205ES1_P9	MF205ES1	76714	CL9376x205	XY	9	45	D0_197
J:DO 009376	CL9376_MF206ES1_P9	MF206ES1	76715	CL9376x206	XX	9	45	D0_198
J:DO 009376	CL9376_MF207ES1_P8	MF207ES1	76716	CL9376x207	XY	8	45	D0_199
J:DO 009376	CL9376_MF208ES1_P7	MF208ES1	76717	CL9376x208	XX	7	45	D0_200
J:DO 009376	CL9376_MF209ES1_P10	MF209ES1	76718	CL9376x209	XY	10	45	D0_201
J:DO 009376	CL9376_MF210ES1_P7	MF210ES1	76719	CL9376x210	XY	7	45	D0_202
J:DO 009376	CL9376_MF211ES1_P8	MF211ES1	76720	CL9376x211	XO	8	45	D0_203
J:DO 009376	CL9376_MF212ES1_P9	MF212ES1	76721	CL9376x212	XY	9	45	D0_204
J:DO 009376	CL9376_MF213ES1_P8	MF213ES1	76722	CL9376x213	XX	8	45	D0_205
J:DO 009376	CL9376_MF214ES1_P10	MF214ES1	76723	CL9376x214	XX	10	45	D0_206
J:DO 009376	CL9376_MF215ES1_P11	MF215ES1	76724	CL9376x215	XY	11	45	D0_207
J:DO 009376	CL9376_MF216ES1_P8	MF216ES1	76725	CL9376x216	XY	8	45	D0_208
J:DO 009376	CL9376_MF217ES1_P9	MF217ES1	76726	CL9376x217	XY	9	45	D0_209
J:DO 009376	CL9376_MF218ES1_P10	MF218ES1	76727	CL9376x218	XY	10	45	D0_210
J:DO 009376	CL9376_MF219ES1_P9	MF219ES1	76728	CL9376x219	XY	9	45	D0_211
J:DO 009376	CL9376_MF220ES1_P9	MF220ES1	76729	CL9376x220	XY	9	44	D0_212
J:DO 009376	CL9376_MF221ES1_P9	MF221ES1	76730	CL9376x221	XX	9	45	D0_213
J:DO 009376	CL9376_MF222ES2_P10	MF222ES2	76731	CL9376x222	XY	10	45	D0_214
J:DO 009376	CL9376_MF223ES1_P10	MF223ES1	76732	CL9376x223	XX	10	44	D0_215
J:DO 009376	CL9376_MF224ES1_P9	MF224ES1	76733	CL9376x224	XX	9	45	D0_216
J:DO 009376	CL9376_MF225ES1_P9	MF225ES1	76734	CL9376x225	XY	9	45	D0_217
J:DO 009376	CL9376_MF226ES1_P9	MF226ES1	76735	CL9376x226	XX	9	44	D0_218
J:DO 009376	CL9376_MF227ES1_P8	MF227ES1	76736	CL9376x227	XY	8	45	D0_219
J:DO 009376	CL9376_MF228ES1_P9	MF228ES1	76737	CL9376x228	XX	9	45	D0_220
J:DO 009376	CL9376_MF229ES1_P8	MF229ES1	76738	CL9376x229	XX	8	47	D0_221
J:DO 009376	CL9376_MF230ES1_P7	MF230ES1	76739	CL9376x230	XY	7	47	D0_222
J:DO 009376	CL9376_MF231ES1_P7	MF231ES1	76740	CL9376x231	XY	7	47	D0_223
J:DO 009376	CL9376_MF232ES1_P9	MF232ES1	76741	CL9376x232	XY	9	47	D0_224
J:DO 009376	CL9376_MF233ES1_P7	MF233ES1	76742	CL9376x233	XX	7	47	D0_225
J:DO 009376	CL9376_MF234ES1_P7	MF234ES1	76743	CL9376x234	XY	7	47	D0_226
J:DO 009376	CL9376_MF235ES1_P8	MF235ES1	76744	CL9376x235	XX	8	47	D0_227
J:DO 009376	CL9376_MF236ES1_P7	MF236ES1	76745	CL9376x236	XX	7	47	D0_228
J:DO 009376	CL9376_MF237ES1_P7	MF237ES1	76746	CL9376x237	XY	7	47	D0_229
J:DO 009376	CL9376_MF238ES1_P8	MF238ES1	76747	CL9376x238	XX	8	47	D0_230
J:DO 009376	CL9376_MF239ES1_P7	MF239ES1	76748	CL9376x239	XX	7	47	D0_231
J:DO 009376	CL9376_MF240ES1_P7	MF240ES1	76749	CL9376x240	XX	7	47	D0_232
J:DO 009376	CL9376_MF241ES1_P7	MF241ES1	76750	CL9376x241	XX	7	47	D0_233
J:DO 009376	CL9376_MF242ES1_P7	MF242ES1	76751	CL9376x242	XX	7	47	D0_234
J:DO 009376	CL9376_MF243ES2_P7	MF243ES2	76752	CL9376x243	XX	7	47	D0_254
J:DO 009376	CL9376_MF244ES1_P6	MF244ES1	76753	CL9376x244	XY	6	48	D0_236
J:DO 009376	CL9376_MF245ES1_P8	MF245ES1	76754	CL9376x245	XY	8	47	D0_237
J:DO 009376	CL9376_MF246ES1_P7	MF246ES1	76755	CL9376x246	XY	7	47	D0_238
J:DO 009376	CL9376_MF247ES1_P8	MF247ES1	76756	CL9376x247	XX	8	47	D0_239
J:DO 009376	CL9376_MF248ES2_P9	MF248ES2	76757	CL9376x248	XX	9	48	MF248
J:DO 009376	CL9376_MF249ES1_P6	MF249ES1	76758	CL9376x249	XY	6	48	D0_240
J:DO 009376	CL9376_MF250ES1_P7	MF250ES1	76759	CL9376x250	XY	7	48	D0_145
J:DO 009376	CL9376_MF251ES1_P7	MF251ES1	76760	CL9376x251	XY	7	48	D0_255
J:DO 009376	CL9376_MF252ES1_P6	MF252ES1	76761	CL9376x252	XY	6	48	D0_256
J:DO 009376	CL9376_MF253ES1_P9	MF253ES1	76762	CL9376x253	XX	9	47	D0_257
J:DO 009376	CL9376_MF254ES1_P11	MF254ES1	76763	CL9376x254	XX	11	48	MF254
J:DO 009376	CL9376_MF255ES1_P7	MF255ES1	76764	CL9376x255	XX	7	48	D0_258
J:DO 009376	CL9376_MF256ES1_P7	MF256ES1	76765	CL9376x256	XY	7	48	D0_259
J:DO 009376	CL9376_MF257ES1_P8	MF257ES1	76766	CL9376x257	XY	8	48	D0_260
J:DO 009376	CL9376_MF258ES1_P6	MF258ES1	76767	CL9376x258	XY	6	48	MF258
J:DO 009376	CL9376_MF259ES1_P7	MF259ES1	76768	CL9376x259	XX	7	48	MF259
J:DO 009376	CL9376_MF260ES1_P7	MF260ES1	76769	CL9376x260	XY	7	48	D0_261
J:DO 009376	CL9376_MF261ES1_P9	MF261ES1	76770	CL9376x261	XY	9	48	MF261
J:DO 009376	CL9376_MF262ES1_P7	MF262ES1	76771	CL9376x262	XX	7	48	MF262
J:DO 009376	CL9376_MF263ES2_P9	MF263ES2	76772	CL9376x263	XX	9	48	MF263
J:DO 009376	CL9376_MF264ES1_P8	MF264ES1	76773	CL9376x264	XX	8	48	MF264
J:DO 009376	CL9376_MF265ES1_P7	MF265ES1	76774	CL9376x265	XY	7	48	MF265
J:DO 009376	CL9376_MF266ES1_P7	MF266ES1	76775	CL9376x266	XY	7	48	MF266
J:DO 009376	CL9376_MF267ES1_P9	MF267ES1	76776	CL9376x267	XY	9	48	D0_262
J:DO 009376	CL9376_MF268ES1_P8	MF268ES1	76777	CL9376x268	XX	8	48	D0_263
J:DO 009376	CL9376_MF269ES1_P10	MF269ES1	76778	CL9376x269	XX	10	47	D0_264
J:DO 009376	CL9376_MF270ES1_P7	MF270ES1	76779	CL9376x270	XX	7	48	MF270
J:DO 009376	CL9376_MF271ES1_P8	MF271ES1	76780	CL9376x271	XY	8	48	MF271
J:DO 009376	CL9376_MF272ES2_P9	MF272ES2	76781	CL9376x272	XY	9	48	MF272
J:DO 009376	CL9376_MF273ES1_P8	MF273ES1	76782	CL9376x273	XX	8	48	MF273
J:DO 009376	CL9376_MF274ES1_P7	MF274ES1	76783	CL9376x274	XY	7	48	MF274
J:DO 009376	CL9376_MF275ES1_P7	MF275ES1	76784	CL9376x275	XX	7	48	MF275
J:DO 009376	CL9376_MF276ES1_P8	MF276ES1	76785	CL9376x276	XX	8	48	MF276
J:DO 009376	CL9376_MF277ES1_P7	MF277ES1	76786	CL9376x277	XY	7	48	MF277
J:DO 009376	CL9376_MF278ES1_P7	MF278ES1	76787	CL9376x278	XY	7	48	MF278
J:DO 009376	CL9376_MF279ES2_P9	MF279ES2	76788	CL9376x279	XX	9	48	MF279
J:DO 009376	CL9376_MF280ES1_P7	MF280ES1	76789	CL9376x280	XX	7	48	MF280
J:DO 009376	CL9376_MF281ES1_P10	MF281ES1	76790	CL9376x281	XY	10	48	MF281
J:DO 009376	CL9376_MF282ES1_P8	MF282ES1	76791	CL9376x282	XX	8	49	MF282
J:DO 009376	CL9376_MF285ES1_P10	MF285ES1	76792	CL9376x285	XX	10	48	MF285
J:DO 009376	CL9376_MF287ES1_P9	MF287ES1	76793	CL9376x287	XX	9	49	MF287
J:DO 009376	CL9376_MF288ES1_P10	MF288ES1	76794	CL9376x288	XY	10	48	MF288
J:DO 009376	CL9376_MF289ES1_P8	MF289ES1	76795	CL9376x289	XX	8	48	MF289
J:DO 009376	CL9376_MF290ES1_P8	MF290ES1	76796	CL9376x290	XY	8	49	MF290
J:DO 009376	CL9376_MF291ES1_P8	MF291ES1	76797	CL9376x291	XX	8	48	MF291
J:DO 009376	CL9376_MF292ES1_P7	MF292ES1	76798	CL9376x292	XY	7	48	MF292
J:DO 009376	CL9376_MF293ES1_P7	MF293ES1	76799	CL9376x293	XY	7	48	MF293
J:DO 009376	CL9376_MF294ES1_P9	MF294ES1	76800	CL9376x294	XX	9	48	MF294
J:DO 009376	CL9376_MF295ES1_P8	MF295ES1	76801	CL9376x295	XY	8	49	MF295
J:DO 009376	CL9376_MF296ES1_P7	MF296ES1	76802	CL9376x296	XX	7	49	MF296
J:DO 009376	CL9376_MF299ES1_P8	MF299ES1	76803	CL9376x299	XY	8	48	MF299
J:DO 009376	CL9376_MF300ES1_P8	MF300ES1	76804	CL9376x300	XY	8	50	MF300
J:DO 009376	CL9376_MF302ES1_P9	MF302ES1	76805	CL9376x648	XY	9	50	MF302
J:DO 009376	CL9376_MF303ES1_P7	MF303ES1	76806	CL9376x649	XY	7	50	MF303
J:DO 009376	CL9376_MF304ES1_P10	MF304ES1	76807	CL9376x650	XY	10	50	MF304
J:DO 009376	CL9376_MF305ES1_P9	MF305ES1	76808	CL9376x651	XY	9	50	MF305
J:DO 009376	CL9376_MF306ES1_P7	MF306ES1	76809	CL9376x652	XX	7	50	MF306
