## Supplemental Table 2 for "A panel of Diversity Outbred mouse embryonic stem cells: enabling the functional characterization of natural genetic variation *in vitro*"

### Sheet: S Table 2
Supplemental Table 2. Autosomal aneuploidy calls across both cell states.
Line	Sex	State	Chromosome	Call	log2FC	Expr shift (%)	Robust z
MF002ES1	XY	EB	14	gain	0.49	40.3	32.6
MF002ES1	XY	ES	14	gain	0.41	32.8	16.7
MF022ES1	XY	EB	2	gain	0.26	19.4	26.2
MF022ES1	XY	ES	2	gain	0.47	38.8	37.4
MF015ES1	XY	EB	8	gain	0.44	35.9	41.4
MF034ES1	XY	EB	8	gain	0.18	13.7	18.6
MF034ES1	XY	ES	8	gain	0.26	19.4	15.4
