## Supplemental Table 3 for "A panel of Diversity Outbred mouse embryonic stem cells: enabling the functional characterization of natural genetic variation *in vitro*"

### Sheet: S Table 3
Supplemental Table 3. Cytogenic karyotyping results for 20 DO mESC lines.
Cell Line ID	Passage #	Chromosomal Sex	Metaphases Counted	% Euploid	Autosomal Result
MF001ES1	6	XX	20	95	N/A
MF002ES1	11	XY	20	75	N/A
MF003ES1	10	XX	20	95	N/A
MF004ES1	9	XY	20	85	N/A
MF005ES1	10	XX	20	35	N/A
MF007ES1	11	XY	20	80	N/A
MF008ES1	12	XX	20	95	N/A
MF009ES1	11	XX	20	90	N/A
MF010ES1	10	XX	20	50	N/A
MF012ES1	11	XY	20	90	N/A
MF014ES1	9	XX	20	90	N/A
MF015ES1	14	XY	20	15	Chr8 trisomy; Chr8 isochromosome
MF016ES1	10	XY	20	70	Chr8 trisomy
MF019ES2	9	XX	20	95	N/A
MF021ES1	9	XO	20	0	Chr8 trisomy; Chr8 isochromosome
MF022ES1	9	XY	20	10	Chr2 trisomy
MF025ES1	8	XY	20	70	Chr8 trisomy
MF040ES1	9	XO	20	0	Chr8 trisomy
MF046ES1	9	XY	20	85	N/A
MF047ES1	10	XX	20	70	N/A
