## Supplemental Table 4 for "A panel of Diversity Outbred mouse embryonic stem cells: enabling the functional characterization of natural genetic variation *in vitro*"

### Sheet: S Table 4
Supplemental Table 4. Cumulative percentage of transcriptional variance attributable to chromosomal sex across the top 10 principal components, by cell state.
State	Total sex-attributable variance (%)	PCs summed
ES	19.87	10
EB	17.52	10
