## Supplemental Table 5 for "A panel of Diversity Outbred mouse embryonic stem cells: enabling the functional characterization of natural genetic variation *in vitro*"

### Sheet: S Table 5
Supplemental Table 5. Sex-attributable transcriptional variance in separate analyses of autosomal and sex-linked genes.
Chromosomal compartment	ESC (%)	EB (%)	Change (pp)	Relative (%)
Autosomes (chr 1–19)	13.1	14.4	1.3	9.9
Sex chromosomes (X, Y)	57	44.7	-12.3	-21.6
