## Supplemental Table 6 for "A panel of Diversity Outbred mouse embryonic stem cells: enabling the functional characterization of natural genetic variation *in vitro*"

### Sheet: S Table 6
Supplemental Table 6. Overrepresentation analysis (ORA) of X chromosome hotspot suggestive and significant target genes.
source	term_name	intersection_size	term_size	FDR	intersection
CORUM	Parvulin-associated pre-rRNP complex	6	46	0.0021	Ddx18,Ddx21,Gtpbp4,Nifk,Mrto4,Mybbp1a
GO:BP	ribosome biogenesis	21	260	5.8e-07	Ppan,Ddx21,Pno1,Gtpbp4,Drosha,Brix1,Bysl,Tma16,Ddx31,Nmd3,Mrto4,LTO1,Mybbp1a,Nup88,Utp4,Utp15,Rps19bp1,Utp14a,Rpl7l1,Ak6,Riok2
GO:BP	ribonucleoprotein complex biogenesis	25	366	5.8e-07	Ppan,Sart3,Snrpf,Ddx21,Pno1,Gtpbp4,Drosha,Brix1,Bysl,Luc7l,Tma16,Ddx31,Nmd3,Mrto4,LTO1,Rsrp1,Mybbp1a,Nup88,Utp4,Utp15,Rps19bp1,Utp14a,Rpl7l1,Ak6,Riok2
GO:BP	rRNA processing	12	159	0.0044	Ppan,Ddx21,Gtpbp4,Drosha,Brix1,Bysl,Utp4,Utp15,Utp14a,Rpl7l1,Ak6,Riok2
KEGG	Ribosome biogenesis in eukaryotes	10	75	4e-05	Gtpbp4,Drosha,Pop1,Nmd3,Utp4,Utp15,Csnk2a2,Utp14a,Ak6,Riok2
